# Single cell kinetic modeling of redox-based drug metabolism in head and neck squamous cell carcinoma

**DOI:** 10.1101/2022.05.17.492281

**Authors:** Andrew D. Raddatz, Cristina Furdui, Erik Bey, Melissa L. Kemp

**Author notes:** **Corresponding Author:** Melissa L. Kemp.

## Abstract

Head and neck squamous cell carcinoma (HNSCC) cells are highly heterogeneous in their metabolism and typically experience elevated reactive oxygen species (ROS) levels in the tumor microenvironment. The tumor cells survive under these chronic oxidative conditions by upregulating antioxidant systems compared to healthy cells. Radiation and the majority of chemotherapies used clinically for treatment of HNSCC rely directly or indirectly upon the generation of short-lived ROS to induce cancer cell death. To investigate the heterogeneity of cellular responses to chemotherapeutic ROS generation in tumor and healthy tissue, we leveraged single cell RNA-sequencing (scRNA-seq) data to perform redox systems-level simulations of quinone-cycling β-lapachone treatment as a source of NQO1-dependent rapid superoxide and hydrogen peroxide (H_2_O_2_) production. Transcriptomic data from 10 HNSCC patient tumors was used to populate over 4000 single cell antioxidant enzymatic models. The simulations reflected significant systems-level differences between the redox states of healthy and cancer cells, demonstrating in some patient samples a targetable cancer cell population or in others statistically indistinguishable effects between non-malignant and malignant cells. Subsequent multivariate analyses between healthy and malignant cellular models point to distinct contributors of redox responses between these phenotypes. This model framework provides a mechanistic basis for explaining mixed outcomes of NQO1-bioactivatable therapeutics despite the tumor specificity of these drugs as defined by NQO1/catalase expression.
