## Supplemental Table 1 for "Single cell kinetic modeling of redox-based drug metabolism in head and neck squamous cell carcinoma"

### Sheet: Sheet1
Parameter	Unit	Average Value	Minimum Value	Maximum Value	Rate Law	Parameter Type	Reaction Stoichiometry	scRNA-seq Adjustment
k1	cm/s	0.0002	1.3e-07	0.0048	Fick's First Law	P	H2O2c <-> H2O2e	AQP3 % deviation from mean
k2	μM/s	4	n/a	n/a	Constant	n/a	-> H2O2c	n/a
k3	1/μM-s	60	n/a	n/a	Mass Action	kcat	H2O2c +GPX1r -> GPX1o	n/a
k4	1/μM-s	0.04	n/a	n/a	Mass Action	kcat	GPX1o + GSH -> GPX1-SG	n/a
k5	1/μM-s	10	n/a	n/a	Mass Action	kcat	GPX1-SG + GSH -> GPX1r + GSSG	n/a
k6	1/μM-s	34	n/a	n/a	Mass Action	kcat	H2O2x ->	n/a
k7	μM	57	n/a	n/a	Michaelis-Menten	Km	NADP+ -> NADPH	n/a
k8	1/μM-s	40	n/a	n/a	Mass Action	kcat	Prx1/2-SH + H2O2c -> Prx1/2-SOH	n/a
k9	1/μM-s	0.072	n/a	n/a	Mass Action	kcat	Prx1/2-SOH + H2O2c -> Prx1/2-SOOH	n/a
k10	1/s	0.003	n/a	n/a	Mass Action	kcat	Prx1/2-SOOH -> Prx1/2-SOH	n/a
k11	1/s	15	n/a	n/a	Mass Action	kcat	Prx1/2-SOH -> Prx1/2-SS	n/a
k12	1/μM-s	2.1	n/a	n/a	Mass Action	kcat	Prx1/2-SS + Trx1-SH -> Prx1/2-SH + Trx1-SS	n/a
k13	1/s	7.4e-05	n/a	n/a	Mass Action	kcat	2GSH -> GSSG	n/a
k14	1/μM-s	0.01	n/a	n/a	Mass Action	kcat	Pr-SH + H2O2c -> Pr-SOH	n/a
k15	1/μM-s	0.12	n/a	n/a	Mass Action	kcat	Pr-SOH + GSH -> Pr-SSG	n/a
k16	1/μM-s	0.091	n/a	n/a	Mass Action	kcat	Pr-SSG + Grx-SH -> Grx-SSG + Pr-SH	n/a
k17	1/μM-s	0.037	n/a	n/a	Mass Action	kcat	Grx-SSG + GSH -> Grx-SH + GSSG	n/a
k18	1/μM-s	0.5	n/a	n/a	Mass Action	kcat	Pr-(SH)2 + H2O2c -> Pr-SS	n/a
k19	1/μM-s	0.1	n/a	n/a	Mass Action	kcat	Pr-SS + Trx-SH -> Pr-SH + Trx-SS	n/a
k20	1/μM-s	3.2	0.0251	73.1	Mass Action	kcat	NADPH + GSSG -> 2GSH + NADP+	GSR % deviation from mean
k21	1/μM-s	20	0.123	233	Mass Action	kcat	Trx-SS + NADPH -> Trx-SH + NADP+	TXNRD1 % deviation from mean
k22	μM/s	375	2.49	5020	Michaelis-Menten	kcat	NADP+ -> NADPH	G6PD and GLUD1 % deviation from mean
k23	cm/s	0.003	n/a	n/a	Fick's First Law	P	H2O2x <-> H2O2c	n/a
k24	μM/s	0.41	0.00449	8.64	Constant	n/a	-> GSH	GCLC % deviation from mean
k25	μM/s	0.012	n/a	n/a	Constant	n/a	GSSG ->	n/a
k26	μM/s	0.12	n/a	n/a	Mass Action	kcat	GSSG + GSH ->	n/a
k29	1/μM-s	161.5	0.678	1170	Mass Action	kcat	β-lapQc + NADPH -> β-lapHQ + NADP+	NQO1 % deviation from mean
k30	1/μM-s	300	n/a	n/a	Mass Action	kcat	β-lapHQ + O2 -> β-lapSQ + O2•-	n/a
k31	1/μM-s	300	n/a	n/a	Mass Action	kcat	β-lapSQ + O2 -> β-lapQc + O2•-	n/a
k32	1/μM-s	6400	16.4	25200	Mass Action	kcat	2O2•- -> H2O2 + O2	SOD1 % deviation from mean
k33	1/μM-s	1900	9.39	16400	Mass Action	kcat	β-lapQc -> β-lapSQ; β-lapSQ -> β-lapHQ	POR % deviation from mean
k34	cm/s	1e-06	n/a	n/a	Fick's First Law	P	β-lapQc <-> β-lapQe	n/a
k35	1/μM-s	0.05	8.81e-05	0.191	Mass Action	kcat	β-lapHQ + GSH -> β-lapHQ-SGc	GSTP1 % deviation from mean
k36	cm/s	1e-06	n/a	n/a	Fick's First Law	P	β-lapHQ-SGc <-> β-lapHQ-SGe	n/a
