## Supplemental Table 2 for "Single cell kinetic modeling of redox-based drug metabolism in head and neck squamous cell carcinoma"

### Sheet: Sheet1
Species Name	Average Initial Value (μM)	Minimum Value (μM)	Maximum Value (μM)	scRNA-seq Adjustment
H2O2e	0	n/a	n/a	n/a
H2O2c	0.001	n/a	n/a	n/a
GPXr	0.0504	0.000166	0.248	GPX1 abundance
GPXo	1.008e-11	3.32e-14	4.96e-11	n/a
GPX-SG	1.008e-11	3.32e-14	4.96e-11	n/a
GSH	368	n/a	n/a	n/a
GSSG	1.78641	n/a	n/a	n/a
CAT	0.0957	0.00056	1.39	CAT abundance
H2O2x	1e-10	n/a	n/a	n/a
Prx1/2-SH	11.2	0.0279	47.1	PRDX1 and PRDX2 abundance
Prx1/2-SOH	5.83333e-09	1.45312e-11	2.45313e-08	n/a
Prx1/2-SOOH	5.83333e-09	1.45312e-11	2.45313e-08	n/a
Prx1/2-SS	0.056	0.0001395	0.2355	n/a
Trx-SH	1.13	0.00328	4.75	TXN abundance
Trx-SS	0.198246	0.000575439	0.833333	n/a
Pr-SH	50	n/a	n/a	n/a
Pr-SOH	0.25	n/a	n/a	n/a
Pr-SSG	0.25	n/a	n/a	n/a
Grx-SH	0.19	0.00071	3.13	GLRX1 abundance
Grx-SSG	0.00095	3.55e-06	0.01565	n/a
Pr-(SH)2	450	n/a	n/a	n/a
Pr-SS	2.25	n/a	n/a	n/a
NADPH	30	n/a	n/a	n/a
NADP+	0.3	n/a	n/a	n/a
β-lapQ	0	n/a	n/a	n/a
β-lapHQ	0	n/a	n/a	n/a
β-lapSQ	0	n/a	n/a	n/a
O2•-	0	n/a	n/a	n/a
O2	260	n/a	n/a	n/a
β-lapQe	3	n/a	n/a	n/a
β-lapHQ-SGc	0	n/a	n/a	n/a
β-lapHQ-SGe	0	n/a	n/a	n/a
